# Transcriptome-wide profiling of alternative splicing regulators with CRISPore-seq

**DOI:** 10.1101/2025.11.25.690515

**Authors:** Simon Müller, Nathanael Andrews, Rachel E. Yan, Akash Sookdeo, Wells H. Burrell, Xiaoguang Dai, Priyesh Rughani, Zharko Daniloski, Sissel Juul, Neville E. Sanjana

## Abstract

Alternative splicing creates diverse RNA isoforms from individual genes, yet single-cell CRISPR screens are limited to gene-level quantification and cannot detect changes in alternative splicing and transcript isoforms. To overcome this limitation, we develop CRISPore-seq, which couples massively-parallel CRISPR perturbations with joint short- and long-read transcriptomics. CRISPore-seq simultaneously captures genetic perturbations and expression of genes, full-length transcripts and surface proteins in single cells. CRISPore-seq long reads identify 80% more transcript isoforms than short reads. Nearly all long reads map to unique transcript isoforms — in contrast to existing single-cell perturbation methods, which rarely distinguish specific isoforms. Using CRISPore-seq, we knock-down 15 different RNA-binding proteins (RBPs) and identify thousands of perturbation-driven alternative splicing events (ASEs). We find that exon skipping is the most common ASE observed and that skipped exons are enriched for binding sites of perturbed RBPs. Loss of the Nager syndrome-associated spliceosomal factor *SF3B4* triggers skipping of exon 2 in the cell-cycle regulator *CCND1*, preventing formation of a complex with CDK6 and blocking the G1-S transition. After rescue with a *CCND1* isoform containing the skipped exon, both holoenzyme complex formation and cell proliferation are restored. By linking genes to transcriptional phenotypes with isoform-level resolution, CRISPore-seq is a highly scalable tool for understanding the impact of genetic perturbations on the human transcriptome.
