## Supplementary Tables for "Transcriptome-wide profiling of alternative splicing regulators with CRISPore-seq": Supplementary Table 1.xlsx

### Sheet: Supplementary Table 1
Supplementary Table 1: CRISPore-seq sgRNA library targeting RNA-binding proteins.
sgRNA ID	Target gene	Spacer sequence
sg01	FUS	CACCGCTCCAGGCGTCGGTACTCAG
sg02	FUS	CACCGCTTGCCTGTGCGCGCGTGCG
sg03	FUS	CACCGGCGTCGGTACTCAGCGGTGT
sg04	GEMIN5	CACCGACGGCTTGTAGTTATGGGGC
sg05	GEMIN5	CACCGGCAGCTTCTCTTGTCTCTGA
sg06	GEMIN5	CACCGTCTGACGGCTTGTAGTTATG
sg07	GPKOW	CACCGAAGATGGCTGACTCCAAAGA
sg08	GPKOW	CACCGAGTGAAGCCGAATGAAATTG
sg09	GPKOW	CACCGTCCACTGCCCCAATTTCATT
sg10	HNRNPK	CACCGCACGAGCCGCTCCCCCAACC
sg11	HNRNPK	CACCGGACGGCAGTCTCGCGCGGTG
sg12	HNRNPK	CACCGGGAGGGACGGCAGTCTCGCG
sg13	NONO	CACCGCTGGTATCTCCTCGGAGTAA
sg14	NONO	CACCGTACTCCGAGGAGATACCAGT
sg15	NONO	CACCGTCTACCGACTGGTATCTCCT
sg16	PCBP2	CACCGGCGGGAGAGGGCGCAGGCTG
sg17	PCBP2	CACCGGGCGCAGGCTGCGGCTGCTC
sg18	PCBP2	CACCGTCCCCCTCCCAGACCAGCAG
sg19	PRPF8	CACCGCTCTTGTGTGAGGGCCTGTG
sg20	PRPF8	CACCGGAAAGCGGCCTCTTGTGTGA
sg21	PRPF8	CACCGGTGAGGGCCTGTGGGGTGCG
sg22	PTBP1	CACCGCACACAGAGCAGACCCGCGG
sg23	PTBP1	CACCGCGCCTCCACTCCGTCCCCCG
sg24	PTBP1	CACCGGCACACAGAGCAGACCCGCG
sg25	QKI	CACCGAGAGAGACCCCCCGAGCCCG
sg26	QKI	CACCGCGGCAGCGGCAGAGGCGCCG
sg27	QKI	CACCGCTCTGGGCTGGTCCCCGCCG
sg28	RBFOX2	CACCGAGGGAGAGTGTGAGCCAGCG
sg29	RBFOX2	CACCGCACTCCCGGAGCTCGCCCAC
sg30	RBFOX2	CACCGGCGAGCTCCGGGAGTGCGAG
sg31	SF3B1	CACCGAAGATCGCCAAGACTCACGA
sg32	SF3B1	CACCGCCAAGACTCACGAAGGTAAG
sg33	SF3B1	CACCGGTGTGTTCGAGTGGACAAAA
sg34	SF3B4	CACCGCCAGTTACCCTGATTCCGCT
sg35	SF3B4	CACCGCCGATCTCCGAGCGGAATCA
sg36	SF3B4	CACCGCGGCGGGATCTCTTTCGCCA
sg37	SRSF7	CACCGCCGGGACTCTTGGCGGGTGA
sg38	SRSF7	CACCGCTCTTTAGCAAGCAGCGCCC
sg39	SRSF7	CACCGTCTTTAGCAAGCAGCGCCCA
sg40	SRSF9	CACCGGCCCGCGGCGTCGGGCGGTG
sg41	SRSF9	CACCGGGCGGGCCCGCGGCGTCGGG
sg42	SRSF9	CACCGGGTGCGGATGTCGGGCTGGG
sg43	U2AF2	CACCGAAGCTGCACAGGGCCCTACG
sg44	U2AF2	CACCGACGCGGCCGCCTCAGCATGT
sg45	U2AF2	CACCGCGTCGAAGTCCGACATGCTG
sg46	Non-targeting	CACCGACGGAGGCTAAGCGTCGCAA
sg47	Non-targeting	CACCGCGCTTCCGCGGCCCGTTCAA
sg48	Non-targeting	CACCGATCGTTTCCGCTTAACGGCG
sg49	Non-targeting	CACCGGTAGGCGCGCCGCTCTCTAC
sg50	Non-targeting	CACCGCCATATCGGGGCGAGACATG
sg51	Non-targeting	CACCGTACTAACGCCGCTCCTACAG
