## Supplementary Tables for "Transcriptome-wide profiling of alternative splicing regulators with CRISPore-seq": Supplementary Table 5.xlsx

### Sheet: Supplementary Table 5
Supplementary Table 5: ENCODE enhanced Crosslinking and Immunoprecipitation (eCLIP) data for RNA-binding proteins.
RNA-binding protein	Experimet	Cell line	Replicate	Accession	Format	Description
RBFOX2	eCLIP	HepG2	1	ENCFF311VRI	bigbed	Significant peaks
RBFOX2	eCLIP	HepG2	2	ENCFF429HUD	bigbed	Significant peaks
RBFOX2	eCLIP	K562	1	ENCFF347YVH	bigbed	Significant peaks
RBFOX2	eCLIP	K562	2	ENCFF801MDI	bigbed	Significant peaks
QKI	eCLIP	HepG2	1	ENCFF984WOV	bigbed	Significant peaks
QKI	eCLIP	HepG2	2	ENCFF594IKL	bigbed	Significant peaks
QKI	eCLIP	K562	1	ENCFF872LOO	bigbed	Significant peaks
QKI	eCLIP	K562	2	ENCFF938WRT	bigbed	Significant peaks
NONO	eCLIP	K562	1	ENCFF918YLZ	bigbed	Significant peaks
NONO	eCLIP	K562	2	ENCFF444YFD	bigbed	Significant peaks
SRSF9	eCLIP	HepG2	1	ENCFF573SHV	bigbed	Significant peaks
SRSF9	eCLIP	HepG2	2	ENCFF481BSO	bigbed	Significant peaks
SRSF9	eCLIP	K562	1	ENCFF392KXS	bigbed	Significant peaks
SRSF9	eCLIP	K562	2	ENCFF580YBK	bigbed	Significant peaks
FUS	eCLIP	HepG2	1	ENCFF213CRG	bigbed	Significant peaks
FUS	eCLIP	HepG2	2	ENCFF734UIE	bigbed	Significant peaks
FUS	eCLIP	K562	1	ENCFF780JIH	bigbed	Significant peaks
FUS	eCLIP	K562	2	ENCFF549AQN	bigbed	Significant peaks
PTBP1	eCLIP	HepG2	1	ENCFF301FYI	bigbed	Significant peaks
PTBP1	eCLIP	HepG2	2	ENCFF795DEV	bigbed	Significant peaks
PTBP1	eCLIP	K562	1	ENCFF764BOF	bigbed	Significant peaks
PTBP1	eCLIP	K562	2	ENCFF022TVE	bigbed	Significant peaks
U2AF2	eCLIP	HepG2	1	ENCFF006ZCJ	bigbed	Significant peaks
U2AF2	eCLIP	HepG2	2	ENCFF225OKE	bigbed	Significant peaks
U2AF2	eCLIP	K562	1	ENCFF107LLL	bigbed	Significant peaks
U2AF2	eCLIP	K562	2	ENCFF133QAR	bigbed	Significant peaks
GPKOW	eCLIP	K562	1	ENCFF941QIF	bigbed	Significant peaks
GPKOW	eCLIP	K562	2	ENCFF865VDH	bigbed	Significant peaks
SF3B1	eCLIP	K562	1	ENCFF529WBV	bigbed	Significant peaks
SF3B1	eCLIP	K562	2	ENCFF007PYZ	bigbed	Significant peaks
HNRNPK	eCLIP	HepG2	1	ENCFF887CFI	bigbed	Significant peaks
HNRNPK	eCLIP	HepG2	2	ENCFF052YOQ	bigbed	Significant peaks
HNRNPK	eCLIP	K562	1	ENCFF461FMC	bigbed	Significant peaks
HNRNPK	eCLIP	K562	2	ENCFF148QBJ	bigbed	Significant peaks
SRSF7	eCLIP	HepG2	1	ENCFF063OHJ	bigbed	Significant peaks
SRSF7	eCLIP	HepG2	2	ENCFF744KOY	bigbed	Significant peaks
SRSF7	eCLIP	K562	1	ENCFF732TWX	bigbed	Significant peaks
SRSF7	eCLIP	K562	2	ENCFF666GUD	bigbed	Significant peaks
GEMIN5	eCLIP	K562	1	ENCFF016THS	bigbed	Significant peaks
GEMIN5	eCLIP	K562	2	ENCFF391ZFR	bigbed	Significant peaks
SF3B4	eCLIP	HepG2	1	ENCFF319QWS	bigbed	Significant peaks
SF3B4	eCLIP	HepG2	2	ENCFF782HSL	bigbed	Significant peaks
SF3B4	eCLIP	K562	1	ENCFF707MUI	bigbed	Significant peaks
SF3B4	eCLIP	K562	2	ENCFF115VOI	bigbed	Significant peaks
PRPF8	eCLIP	HepG2	1	ENCFF552FSY	bigbed	Significant peaks
PRPF8	eCLIP	HepG2	2	ENCFF801PCX	bigbed	Significant peaks
PRPF8	eCLIP	K562	1	ENCFF554UWY	bigbed	Significant peaks
PRPF8	eCLIP	K562	2	ENCFF057BFH	bigbed	Significant peaks
PCBP2	eCLIP	HepG2	1	ENCFF307HNT	bigbed	Significant peaks
PCBP2	eCLIP	HepG2	2	ENCFF082XYR	bigbed	Significant peaks
SF3B4	eCLIP	HepG2	1	ENCFF016DAZ	bigwig	Unique reads
SF3B4	eCLIP	HepG2	2	ENCFF841WFK	bigwig	Unique reads
SF3B4	eCLIP	HepG2	Size-matched input	ENCFF477FYI	bigwig	Unique reads
SRSF7	eCLIP	HepG2	1	ENCFF924VSG	bigwig	Unique reads
SRSF7	eCLIP	HepG2	2	ENCFF663IBZ	bigwig	Unique reads
SRSF7	eCLIP	HepG2	Size-matched input	ENCFF965POO	bigwig	Unique reads
