## Supplementary Tables for "Transcriptome-wide profiling of alternative splicing regulators with CRISPore-seq": Supplementary Table 8.xlsx

### Sheet: Supplementary Table 8
Supplementary Table 8: Exon-specific Cas13 guide RNA depletion in RfxCas13d MDA-MB-231 cells.
Exon skipping (ES), percent spliced-in (PSI), enhanced Crosslinking and Immunoprecipitation (eCLIP), guide RNA (gRNA)
Perturbation	Splicing event	Gene	PSI (Perturbation)	PSI (Non-targeting)	delta PSI	P value	Direction	eCLIP binding	Cas13 gRNA from Liang et al. (2024)	gRNA fold change (Rep1)	gRNA fold change (Rep2)	gRNA fold change (mean)
FUS	inclusion_chr10:125798064-125798145	UROS	0.448276	0.674419	0.226143	0.0321326	Excluded_after_perturbation	TRUE	gL_062568	-0.30378	-0.795046	-0.549413
FUS	inclusion_chr1:222579872-222579758	TAF1A	0.166667	0.8125	0.645833	0.0108828	Excluded_after_perturbation	FALSE	gL_060439	-0.0937257	0.126447	0.0163607
FUS	inclusion_chr1:67686126-67686024	GADD45A	0.558824	0.772727	0.213904	0.0269587	Excluded_after_perturbation	TRUE	gL_063065	0.240193	-0.626896	-0.193352
FUS	inclusion_chr22:19447377-19447545	C22orf39	0.769231	1	0.230769	0.00879756	Excluded_after_perturbation	TRUE	gL_066888	-0.267047	-0.562577	-0.414812
FUS	inclusion_chr22:19447377-19447545	C22orf39	0.769231	1	0.230769	0.00879756	Excluded_after_perturbation	TRUE	gL_066889	-0.531707	-0.324595	-0.428151
FUS	inclusion_chr2:149571171-149571084	MMADHC	0.848214	0.91623	0.0680161	0.0465764	Excluded_after_perturbation	TRUE	gL_055823	-0.367887	-0.392488	-0.380187
FUS	inclusion_chr2:161318873-161318821	PSMD14	0.666667	0.84	0.173333	0.00540913	Excluded_after_perturbation	TRUE	gEss_000905	-0.339736	-0.355759	-0.347748
FUS	inclusion_chr2:201130146-201129728	CFLAR	0.714286	1	0.285714	0.0221987	Excluded_after_perturbation	TRUE	gL_059674	-1.90259	-3.03262	-2.4676
FUS	inclusion_chr2:201130146-201129728	CFLAR	0.714286	1	0.285714	0.0221987	Excluded_after_perturbation	TRUE	gL_059675	-2.83085	-2.52619	-2.67852
FUS	inclusion_chr2:201130146-201129728	CFLAR	0.714286	1	0.285714	0.0221987	Excluded_after_perturbation	TRUE	gL_059676	-2.85859	-2.493	-2.67579
FUS	inclusion_chr3:158203071-158203245	RSRC1	0.666667	1	0.333333	0.0151515	Excluded_after_perturbation	TRUE	gL_054919	-0.437731	-0.365166	-0.401448
FUS	inclusion_chr3:5174343-5174414	ARL8B	0.857143	0.966387	0.109244	0.0431616	Excluded_after_perturbation	TRUE	gL_051674	0.128253	0.212292	0.170273
FUS	inclusion_chr3:99790679-99791010	COL8A1	0.864865	0.969697	0.104832	0.0199225	Excluded_after_perturbation	FALSE	gL_052030	-0.567607	-0.500503	-0.534055
FUS	inclusion_chr3:99790679-99791010	COL8A1	0.864865	0.969697	0.104832	0.0199225	Excluded_after_perturbation	FALSE	gL_052032	-0.285454	0.0946375	-0.0954082
FUS	inclusion_chr9:88468605-88468371	SPIN1	0.8125	0.980769	0.168269	0.0379919	Excluded_after_perturbation	TRUE	gL_064142	-1.09631	-0.374493	-0.735403
GEMIN5	inclusion_chr10:125038996-125039155	CTBP2	0.401961	0.556522	0.154561	0.0293444	Excluded_after_perturbation	FALSE	gL_059171	-0.0237545	0.302335	0.13929
GEMIN5	inclusion_chr11:35221732-35221653	CD44	0.890625	0.966942	0.0763171	0.0262433	Excluded_after_perturbation	FALSE	gL_052711	-3.54902	-2.5101	-3.02956
GEMIN5	inclusion_chr11:69643246-69643030	CCND1	0.709402	0.782609	0.073207	0.013483	Excluded_after_perturbation	TRUE	gL_050505	-3.49345	-2.29254	-2.89299
GEMIN5	inclusion_chr1:212442625-212442564	NENF	0.886747	0.938166	0.0514193	0.0079075	Excluded_after_perturbation	TRUE	gL_062075	0.0128682	-0.0598184	-0.0234751
GEMIN5	inclusion_chr1:212442625-212442564	NENF	0.886747	0.938166	0.0514193	0.0079075	Excluded_after_perturbation	TRUE	gL_062076	-0.243113	-0.275432	-0.259273
GEMIN5	inclusion_chr1:228108318-228108244	MRPL55	0.291667	0.607143	0.315476	0.0287969	Excluded_after_perturbation	TRUE	gL_060186	-0.239904	-0.337117	-0.28851
GEMIN5	inclusion_chr1:228108318-228108244	MRPL55	0.291667	0.607143	0.315476	0.0287969	Excluded_after_perturbation	TRUE	gL_060187	-0.164921	0.0896122	-0.0376542
GEMIN5	inclusion_chr1:68494695-68494429	DEPDC1	0.9	0.987952	0.0879518	0.0129294	Excluded_after_perturbation	TRUE	gL_063058	-0.396981	-0.28193	-0.339455
GEMIN5	inclusion_chr1:95246657-95246541	RWDD3	0.5	0.789474	0.289474	0.0132554	Excluded_after_perturbation	TRUE	gL_062892	-0.338173	0.254768	-0.0417026
GEMIN5	inclusion_chr22:19447377-19447545	C22orf39	0.868421	1	0.131579	0.0162588	Excluded_after_perturbation	TRUE	gL_066888	-0.267047	-0.562577	-0.414812
GEMIN5	inclusion_chr22:19447377-19447545	C22orf39	0.868421	1	0.131579	0.0162588	Excluded_after_perturbation	TRUE	gL_066889	-0.531707	-0.324595	-0.428151
GEMIN5	inclusion_chr2:161367903-161367783	PSMD14	0.887218	0.955556	0.0683375	0.00743576	Excluded_after_perturbation	TRUE	gEss_000904	-0.225813	0.0936009	-0.0661058
GEMIN5	inclusion_chr5:65554796-65554898	CENPK	0.480769	0.805556	0.324786	0.00347164	Excluded_after_perturbation	TRUE	gEss_000673	-4.33653	-4.46294	-4.39973
GEMIN5	inclusion_chr5:65554796-65554946	CENPK	0.843023	0.960227	0.117204	0.000230805	Excluded_after_perturbation	TRUE	gEss_000673	-4.33653	-4.46294	-4.39973
GEMIN5	inclusion_chr5:73128389-73128531	TMEM171	0.853846	0.948529	0.0946833	0.0123052	Excluded_after_perturbation	FALSE	gL_054469	0.29261	-0.243448	0.024581
GEMIN5	inclusion_chr6:143284109-143284225	AIG1	0.84	0.959459	0.119459	0.0265981	Excluded_after_perturbation	FALSE	gL_061120	0.279154	0.200357	0.239756
GEMIN5	inclusion_chr8:116863259-116863129	RAD21	0.797101	0.953846	0.156745	0.00835441	Excluded_after_perturbation	TRUE	gL_055173	-1.96578	-2.20318	-2.08448
GEMIN5	inclusion_chr8:51861246-51860860	PCMTD1	0.277778	0.714286	0.436508	0.0306643	Excluded_after_perturbation	TRUE	gL_070862	-0.176256	0.258467	0.0411053
GEMIN5	inclusion_chr9:88468605-88468371	SPIN1	0.803922	0.980769	0.176848	0.00387294	Excluded_after_perturbation	TRUE	gL_064142	-1.09631	-0.374493	-0.735403
GPKOW	inclusion_chr10:125038996-125039155	CTBP2	0.381818	0.556522	0.174704	0.0486471	Excluded_after_perturbation	FALSE	gL_059171	-0.0237545	0.302335	0.13929
GPKOW	inclusion_chr11:64773505-64773429	SF1	0.84	0.954545	0.114545	0.0248987	Excluded_after_perturbation	TRUE	gEss_000860	-1.85562	-1.47373	-1.66467
GPKOW	inclusion_chr12:6537390-6537100	GAPDH	0.77551	0.884146	0.108636	0.0227347	Excluded_after_perturbation	TRUE	gL_066449	-3.07126	-3.25849	-3.16488
GPKOW	inclusion_chr17:82720363-82720271	FN3KRP	0.862069	0.97561	0.113541	0.0393465	Excluded_after_perturbation	FALSE	gL_053441	-0.372584	-0.292219	-0.332402
GPKOW	inclusion_chr19:35546808-35546525	TMEM147	0.52381	0.814815	0.291005	0.0184763	Excluded_after_perturbation	TRUE	gL_050309	-0.0696275	0.160823	0.0455976
GPKOW	inclusion_chr19:35546808-35546525	TMEM147	0.52381	0.814815	0.291005	0.0184763	Excluded_after_perturbation	TRUE	gL_050310	-0.15238	0.391782	0.119701
GPKOW	inclusion_chr19:35546808-35546525	TMEM147	0.52381	0.814815	0.291005	0.0184763	Excluded_after_perturbation	TRUE	gL_050311	-0.66878	0.100569	-0.284106
GPKOW	inclusion_chr19:7911159-7910979	MAP2K7	0.642857	0.962963	0.320106	0.0126895	Excluded_after_perturbation	TRUE	gL_066690	-0.284927	-0.326101	-0.305514
GPKOW	inclusion_chr1:222579872-222579758	TAF1A	0.25	0.8125	0.5625	0.0214883	Excluded_after_perturbation	FALSE	gL_060439	-0.0937257	0.126447	0.0163607
GPKOW	inclusion_chr1:228108318-228108244	MRPL55	0.142857	0.607143	0.464286	0.0407524	Excluded_after_perturbation	TRUE	gL_060186	-0.239904	-0.337117	-0.28851
GPKOW	inclusion_chr1:228108318-228108244	MRPL55	0.142857	0.607143	0.464286	0.0407524	Excluded_after_perturbation	TRUE	gL_060187	-0.164921	0.0896122	-0.0376542
GPKOW	inclusion_chr1:95246657-95246541	RWDD3	0.285714	0.789474	0.503759	0.0153148	Excluded_after_perturbation	TRUE	gL_062892	-0.338173	0.254768	-0.0417026
GPKOW	inclusion_chr3:127575939-127576050	TPRA1	0.758621	0.935484	0.176863	0.0329948	Excluded_after_perturbation	TRUE	gL_060722	-0.202607	-0.386233	-0.29442
GPKOW	inclusion_chr3:127575939-127576050	TPRA1	0.758621	0.935484	0.176863	0.0329948	Excluded_after_perturbation	TRUE	gL_060723	-0.549303	-0.29048	-0.419892
GPKOW	inclusion_chr3:129171651-129171771	CNBP	0.818182	1	0.181818	0.0317629	Excluded_after_perturbation	TRUE	gL_070221	-0.859642	-1.47986	-1.16975
GPKOW	inclusion_chr3:129171651-129171771	CNBP	0.818182	1	0.181818	0.0317629	Excluded_after_perturbation	TRUE	gL_070226	-3.12065	-2.70692	-2.91379
GPKOW	inclusion_chr4:173332995-173332820	HMGB2	0.912281	0.97463	0.0623493	0.000396008	Excluded_after_perturbation	TRUE	gL_068923	0.178655	0.0718616	0.125258
GPKOW	inclusion_chr4:173332995-173332820	HMGB2	0.912281	0.97463	0.0623493	0.000396008	Excluded_after_perturbation	TRUE	gL_068924	-1.28356	-0.62625	-0.954907
GPKOW	inclusion_chr7:66241270-66240324	TPST1	0.5	0.909091	0.409091	0.0187031	Excluded_after_perturbation	FALSE	gL_056035	0.315336	-0.259093	0.0281215
GPKOW	inclusion_chr7:66241270-66240324	TPST1	0.5	0.909091	0.409091	0.0187031	Excluded_after_perturbation	FALSE	gL_056036	-0.0508297	0.151973	0.0505718
GPKOW	inclusion_chr7:66241270-66240324	TPST1	0.5	0.909091	0.409091	0.0187031	Excluded_after_perturbation	FALSE	gL_056037	-0.440689	-0.619876	-0.530283
GPKOW	inclusion_chr7:66241270-66240324	TPST1	0.5	0.909091	0.409091	0.0187031	Excluded_after_perturbation	FALSE	gL_056038	-0.244484	0.251528	0.00352196
HNRNPK	inclusion_chr11:18514841-18514677	TSG101	0.933333	1	0.0666667	0.0233126	Excluded_after_perturbation	FALSE	gEss_000374	-3.02052	-3.7263	-3.37341
HNRNPK	inclusion_chr11:68262918-68262730	C11orf24	0.574468	0.807143	0.232675	0.00308706	Excluded_after_perturbation	FALSE	gL_055977	-0.191975	0.0211457	-0.0854149
HNRNPK	inclusion_chr12:131941983-131941291	PUS1	0.6	0.920635	0.320635	0.000814585	Excluded_after_perturbation	TRUE	gL_068987	0.0844293	-0.506506	-0.211038
HNRNPK	inclusion_chr12:131941983-131941291	PUS1	0.6	0.920635	0.320635	0.000814585	Excluded_after_perturbation	TRUE	gL_068989	-0.201781	0.0564321	-0.0726744
HNRNPK	inclusion_chr12:131941983-131941291	PUS1	0.6	0.920635	0.320635	0.000814585	Excluded_after_perturbation	TRUE	gL_068990	-0.408546	-0.103177	-0.255861
HNRNPK	inclusion_chr12:6388505-6388397	LTBR	0.75	0.890756	0.140756	0.0434792	Excluded_after_perturbation	TRUE	gL_050592	-0.615843	-0.075295	-0.345569
HNRNPK	inclusion_chr12:68654252-68654124	RAP1B	0	0.769231	0.769231	0.0357143	Excluded_after_perturbation	FALSE	gL_051291	-1.4891	-0.621716	-1.05541
HNRNPK	inclusion_chr13:102767272-102767478	TEX30	0.149425	0.366279	0.216854	0.000273664	Excluded_after_perturbation	FALSE	gL_064155	-0.880655	-1.10124	-0.990946
HNRNPK	inclusion_chr13:102767272-102767478	TEX30	0.149425	0.366279	0.216854	0.000273664	Excluded_after_perturbation	FALSE	gL_064156	0.261868	0.0943717	0.17812
HNRNPK	inclusion_chr14:39133660-39133719	GEMIN2	0.818182	0.981818	0.163636	0.0216957	Excluded_after_perturbation	FALSE	gL_056461	-0.696065	-0.608788	-0.652427
HNRNPK	inclusion_chr19:35546808-35546525	TMEM147	0.538462	0.814815	0.276353	0.0153846	Excluded_after_perturbation	TRUE	gL_050309	-0.0696275	0.160823	0.0455976
HNRNPK	inclusion_chr19:35546808-35546525	TMEM147	0.538462	0.814815	0.276353	0.0153846	Excluded_after_perturbation	TRUE	gL_050310	-0.15238	0.391782	0.119701
HNRNPK	inclusion_chr19:35546808-35546525	TMEM147	0.538462	0.814815	0.276353	0.0153846	Excluded_after_perturbation	TRUE	gL_050311	-0.66878	0.100569	-0.284106
HNRNPK	inclusion_chr1:68494695-68494429	DEPDC1	0.882353	0.987952	0.105599	0.0246343	Excluded_after_perturbation	TRUE	gL_063058	-0.396981	-0.28193	-0.339455
HNRNPK	inclusion_chr3:158203071-158203245	RSRC1	0.85	1	0.15	0.0350672	Excluded_after_perturbation	TRUE	gL_054919	-0.437731	-0.365166	-0.401448
HNRNPK	inclusion_chr4:4425222-4425163	STX18	0.333333	0.916667	0.583333	0.0217087	Excluded_after_perturbation	TRUE	gL_056217	-0.228565	0.329507	0.0504708
HNRNPK	inclusion_chr7:92623086-92623035	CDK6	0.736842	0.941176	0.204334	0.0295955	Excluded_after_perturbation	TRUE	gL_053180	-0.302205	0.092393	-0.104906
HNRNPK	inclusion_chr8:116863259-116863129	RAD21	0.625	0.953846	0.328846	6.86057e-05	Excluded_after_perturbation	TRUE	gL_055173	-1.96578	-2.20318	-2.08448
HNRNPK	inclusion_chr8:135645117-135645058	KHDRBS3	0.723404	0.882812	0.159408	0.0183647	Excluded_after_perturbation	TRUE	gL_060775	-0.0110864	-0.295784	-0.153435
HNRNPK	inclusion_chr9:88468605-88468371	SPIN1	0.741935	0.980769	0.238834	0.00130935	Excluded_after_perturbation	TRUE	gL_064142	-1.09631	-0.374493	-0.735403
HNRNPK	inclusion_chrX:71061967-71061842	SNX12	0.625	0.954545	0.329545	0.0475096	Excluded_after_perturbation	FALSE	gL_063825	-0.31313	0.0997987	-0.106666
NONO	inclusion_chr10:119672254-119672656	BAG3	0.875	0.977401	0.102401	0.00746033	Excluded_after_perturbation	TRUE	gL_062636	-1.42992	-1.31744	-1.37368
NONO	inclusion_chr10:125038996-125039155	CTBP2	0.333333	0.556522	0.223188	0.029864	Excluded_after_perturbation	FALSE	gL_059171	-0.0237545	0.302335	0.13929
NONO	inclusion_chr13:79543557-79543682	NDFIP2	0.7	0.95122	0.25122	0.0456617	Excluded_after_perturbation	FALSE	gL_050140	-0.721823	-0.412232	-0.567028
NONO	inclusion_chr18:77105210-77105286	MBP	0.75	1	0.25	0.00995475	Excluded_after_perturbation	FALSE	gL_066670	-0.218958	0.350307	0.0656745
NONO	inclusion_chr2:201130146-201129728	CFLAR	0.777778	1	0.222222	0.0347826	Excluded_after_perturbation	TRUE	gL_059674	-1.90259	-3.03262	-2.4676
NONO	inclusion_chr2:201130146-201129728	CFLAR	0.777778	1	0.222222	0.0347826	Excluded_after_perturbation	TRUE	gL_059675	-2.83085	-2.52619	-2.67852
NONO	inclusion_chr2:201130146-201129728	CFLAR	0.777778	1	0.222222	0.0347826	Excluded_after_perturbation	TRUE	gL_059676	-2.85859	-2.493	-2.67579
NONO	inclusion_chr5:73128389-73128531	TMEM171	0.825	0.948529	0.123529	0.018614	Excluded_after_perturbation	FALSE	gL_054469	0.29261	-0.243448	0.024581
NONO	inclusion_chr7:1000551-1000469	C7orf50	0.901961	0.956647	0.0546866	0.0474136	Excluded_after_perturbation	FALSE	gL_061051	-0.557832	-0.645297	-0.601565
PCBP2	inclusion_chr10:5794884-5795019	GDI2	0.753247	0.863874	0.110628	0.0456425	Excluded_after_perturbation	FALSE	gL_064984	-0.963351	-1.16398	-1.06367
PCBP2	inclusion_chr10:5794884-5795019	GDI2	0.753247	0.863874	0.110628	0.0456425	Excluded_after_perturbation	FALSE	gL_064987	-0.95135	-0.712118	-0.831734
PCBP2	inclusion_chr12:6388505-6388397	LTBR	0.777778	0.890756	0.112979	0.0497743	Excluded_after_perturbation	TRUE	gL_050592	-0.615843	-0.075295	-0.345569
PCBP2	inclusion_chr16:66742437-66742668	DYNC1LI2	0.8	0.978723	0.178723	0.0171162	Excluded_after_perturbation	FALSE	gL_051779	-1.17778	-0.826235	-1.00201
PCBP2	inclusion_chr16:66742437-66742668	DYNC1LI2	0.8	0.978723	0.178723	0.0171162	Excluded_after_perturbation	FALSE	gL_051780	-0.210905	-0.051008	-0.130956
PCBP2	inclusion_chr16:66742437-66742668	DYNC1LI2	0.8	0.978723	0.178723	0.0171162	Excluded_after_perturbation	FALSE	gL_051781	-0.244775	-0.311175	-0.277975
PCBP2	inclusion_chr19:35546808-35546525	TMEM147	0.473684	0.814815	0.341131	0.00696026	Excluded_after_perturbation	TRUE	gL_050309	-0.0696275	0.160823	0.0455976
PCBP2	inclusion_chr19:35546808-35546525	TMEM147	0.473684	0.814815	0.341131	0.00696026	Excluded_after_perturbation	TRUE	gL_050310	-0.15238	0.391782	0.119701
PCBP2	inclusion_chr19:35546808-35546525	TMEM147	0.473684	0.814815	0.341131	0.00696026	Excluded_after_perturbation	TRUE	gL_050311	-0.66878	0.100569	-0.284106
PCBP2	inclusion_chr1:228108318-228108244	MRPL55	0.181818	0.607143	0.425325	0.0309503	Excluded_after_perturbation	TRUE	gL_060186	-0.239904	-0.337117	-0.28851
PCBP2	inclusion_chr1:228108318-228108244	MRPL55	0.181818	0.607143	0.425325	0.0309503	Excluded_after_perturbation	TRUE	gL_060187	-0.164921	0.0896122	-0.0376542
PCBP2	inclusion_chr2:178441704-178441609	PRKRA	0.790698	0.924731	0.134034	0.0416651	Excluded_after_perturbation	FALSE	gL_057957	-0.736372	-0.690659	-0.713515
PCBP2	inclusion_chr5:73128389-73128531	TMEM171	0.863014	0.948529	0.0855157	0.0369673	Excluded_after_perturbation	FALSE	gL_054469	0.29261	-0.243448	0.024581
PCBP2	inclusion_chr7:2539351-2539178	BRAT1	0.923077	1	0.0769231	0.0255451	Excluded_after_perturbation	TRUE	gL_059596	0.0622741	-0.108907	-0.0233165
PRPF8	inclusion_chr11:65920041-65919947	DRAP1	0.86	0.958361	0.0983613	0.00572818	Excluded_after_perturbation	FALSE	gL_056858	-0.208097	0.104592	-0.0517526
PRPF8	inclusion_chr14:74486328-74486436	NPC2	0.823529	0.963039	0.13951	0.0291143	Excluded_after_perturbation	TRUE	gL_072012	-0.0185357	-0.128938	-0.0737368
PRPF8	inclusion_chr17:17522395-17522279	PEMT	0.5	0.938356	0.438356	0.0271847	Excluded_after_perturbation	FALSE	gL_051606	-0.410766	-0.103395	-0.257081
PRPF8	inclusion_chr17:4797811-4797716	PSMB6	0.333333	0.776042	0.442708	0.0291817	Excluded_after_perturbation	TRUE	gEss_000147	-1.16842	-1.32191	-1.24517
PRPF8	inclusion_chr17:4797811-4797716	PSMB6	0.333333	0.776042	0.442708	0.0291817	Excluded_after_perturbation	TRUE	gEss_000148	-1.68019	-1.47819	-1.57919
PRPF8	inclusion_chr17:4797811-4797716	PSMB6	0.333333	0.776042	0.442708	0.0291817	Excluded_after_perturbation	TRUE	gL_053523	-0.331849	-0.908843	-0.620346
PRPF8	inclusion_chr19:35270597-35270446	USF2	0.333333	0.978947	0.645614	0.00373448	Excluded_after_perturbation	FALSE	gL_050315	0.462413	0.458155	0.460284
PRPF8	inclusion_chr1:229288843-229288728	RAB4A	0	0.863014	0.863014	0.0237838	Excluded_after_perturbation	FALSE	gL_061978	-0.33475	-0.506786	-0.420768
PRPF8	inclusion_chr20:44905131-44904967	YWHAB	0.941176	0.992	0.0508235	0.00357655	Excluded_after_perturbation	FALSE	gL_060495	-0.66608	-0.4987	-0.58239
PRPF8	inclusion_chr20:5106310-5106187	TMEM230	0.818182	0.976096	0.157914	0.0391555	Excluded_after_perturbation	FALSE	gL_049868	-0.421667	0.211924	-0.104872
PRPF8	inclusion_chr2:201130146-201129728	CFLAR	0	1	1	0.0263158	Excluded_after_perturbation	TRUE	gL_059674	-1.90259	-3.03262	-2.4676
PRPF8	inclusion_chr2:201130146-201129728	CFLAR	0	1	1	0.0263158	Excluded_after_perturbation	TRUE	gL_059675	-2.83085	-2.52619	-2.67852
PRPF8	inclusion_chr2:201130146-201129728	CFLAR	0	1	1	0.0263158	Excluded_after_perturbation	TRUE	gL_059676	-2.85859	-2.493	-2.67579
PRPF8	inclusion_chr4:47453214-47453058	COMMD8	0.714286	0.990099	0.275813	0.0105606	Excluded_after_perturbation	FALSE	gL_065224	-0.58841	0.0344318	-0.276989
PRPF8	inclusion_chr5:115837627-115837764	ATG12	0.666667	0.942675	0.276008	0.0191281	Excluded_after_perturbation	TRUE	gL_053736	-0.370995	-0.455564	-0.413279
PRPF8	inclusion_chr5:53658550-53658624	NDUFS4	0.727273	0.951965	0.224692	0.0166626	Excluded_after_perturbation	TRUE	gL_055084	-0.530188	-0.73964	-0.634914
PRPF8	inclusion_chr7:104200958-104200757	ORC5	0.333333	0.918919	0.585586	0.0364372	Excluded_after_perturbation	FALSE	gEss_000505	-0.0434593	0.453569	0.205055
PTBP1	inclusion_chr10:125038996-125039155	CTBP2	0.355556	0.556522	0.200966	0.0342181	Excluded_after_perturbation	FALSE	gL_059171	-0.0237545	0.302335	0.13929
PTBP1	inclusion_chr11:45903184-45902371	MAPK8IP1	0	0.909091	0.909091	0.0384615	Excluded_after_perturbation	FALSE	gL_050914	-0.692657	-0.517585	-0.605121
PTBP1	inclusion_chr11:64773505-64773429	SF1	0.804878	0.954545	0.149667	0.0069798	Excluded_after_perturbation	TRUE	gEss_000860	-1.85562	-1.47373	-1.66467
PTBP1	inclusion_chr11:810497-810233	RPLP2	0	0.227273	0.227273	0.0274027	Excluded_after_perturbation	TRUE	gEss_000752	-2.03454	-2.79039	-2.41247
PTBP1	inclusion_chr11:810497-810233	RPLP2	0	0.227273	0.227273	0.0274027	Excluded_after_perturbation	TRUE	gEss_000756	-5.14961	-4.3321	-4.74086
PTBP1	inclusion_chr11:810497-810233	RPLP2	0	0.227273	0.227273	0.0274027	Excluded_after_perturbation	TRUE	gEss_000757	-4.25396	-3.49478	-3.87437
PTBP1	inclusion_chr11:810497-810233	RPLP2	0	0.227273	0.227273	0.0274027	Excluded_after_perturbation	TRUE	gEss_000759	-4.62245	-3.29398	-3.95822
PTBP1	inclusion_chr11:810497-810233	RPLP2	0	0.227273	0.227273	0.0274027	Excluded_after_perturbation	TRUE	gEss_000760	-2.78663	-2.13905	-2.46284
PTBP1	inclusion_chr14:39133660-39133719	GEMIN2	0.842105	0.981818	0.139713	0.0496869	Excluded_after_perturbation	FALSE	gL_056461	-0.696065	-0.608788	-0.652427
PTBP1	inclusion_chr14:90263661-90263847	PSMC1	0.914286	0.973384	0.0590983	0.0203545	Excluded_after_perturbation	TRUE	gL_052098	-0.622059	0.178557	-0.221751
PTBP1	inclusion_chr19:50510445-50510285	JOSD2	0.333333	0.607143	0.27381	0.0299271	Excluded_after_perturbation	FALSE	gL_072913	-0.430408	-0.322431	-0.376419
PTBP1	inclusion_chr1:228108318-228108244	MRPL55	0.230769	0.607143	0.376374	0.043071	Excluded_after_perturbation	TRUE	gL_060186	-0.239904	-0.337117	-0.28851
PTBP1	inclusion_chr1:228108318-228108244	MRPL55	0.230769	0.607143	0.376374	0.043071	Excluded_after_perturbation	TRUE	gL_060187	-0.164921	0.0896122	-0.0376542
PTBP1	inclusion_chr2:201130146-201129728	CFLAR	0.8	1	0.2	0.00821047	Excluded_after_perturbation	TRUE	gL_059674	-1.90259	-3.03262	-2.4676
PTBP1	inclusion_chr2:201130146-201129728	CFLAR	0.8	1	0.2	0.00821047	Excluded_after_perturbation	TRUE	gL_059675	-2.83085	-2.52619	-2.67852
PTBP1	inclusion_chr2:201130146-201129728	CFLAR	0.8	1	0.2	0.00821047	Excluded_after_perturbation	TRUE	gL_059676	-2.85859	-2.493	-2.67579
PTBP1	inclusion_chr3:9653620-9653769	MTMR14	0.676471	0.857143	0.180672	0.0387699	Excluded_after_perturbation	TRUE	gL_054942	-0.302993	-0.24615	-0.274572
PTBP1	inclusion_chr7:92623086-92623035	CDK6	0.7	0.941176	0.241176	0.0122541	Excluded_after_perturbation	TRUE	gL_053180	-0.302205	0.092393	-0.104906
PTBP1	inclusion_chr9:127788113-127787946	CDK9	0.918919	0.99115	0.0722315	0.0465964	Excluded_after_perturbation	TRUE	gL_063600	-1.67036	-0.972755	-1.32156
QKI	inclusion_chr10:14851218-14851323	HSPA14	0.625	0.910714	0.285714	0.0408914	Excluded_after_perturbation	TRUE	gL_064632	0.0341216	0.204323	0.119222
QKI	inclusion_chr11:75880040-75879878	UVRAG	0.894737	1	0.105263	0.0408505	Excluded_after_perturbation	FALSE	gL_060830	-0.191628	0.029526	-0.0810511
QKI	inclusion_chr12:112019894-112019682	ERP29	0.375	0.851852	0.476852	0.0151193	Excluded_after_perturbation	TRUE	gL_052284	-0.675011	-0.563815	-0.619413
QKI	inclusion_chr12:112019894-112019682	ERP29	0.375	0.851852	0.476852	0.0151193	Excluded_after_perturbation	TRUE	gL_052287	-0.58641	-0.274385	-0.430397
QKI	inclusion_chr14:30598482-30598599	G2E3	0	0.871795	0.871795	0.0256098	Excluded_after_perturbation	FALSE	gL_049899	-0.121309	-0.294112	-0.207711
QKI	inclusion_chr17:75668625-75668515	SAP30BP	0.625	0.918919	0.293919	0.039474	Excluded_after_perturbation	TRUE	gL_072522	-0.961739	-1.53815	-1.24994
QKI	inclusion_chr17:82037013-82036858	DCXR	0.764706	0.892202	0.127496	0.0203154	Excluded_after_perturbation	TRUE	gL_056310	0.232927	-0.0633561	0.0847853
QKI	inclusion_chr20:5106310-5106187	TMEM230	0.871795	0.976096	0.104301	0.00860045	Excluded_after_perturbation	FALSE	gL_049868	-0.421667	0.211924	-0.104872
QKI	inclusion_chr22:42514105-42514304	RRP7A	0.919355	0.97555	0.0561953	0.0353796	Excluded_after_perturbation	FALSE	gL_057708	-0.346156	-0.30171	-0.323933
QKI	inclusion_chr22:42514105-42514304	RRP7A	0.919355	0.97555	0.0561953	0.0353796	Excluded_after_perturbation	FALSE	gL_057709	0.320267	0.0813761	0.200821
QKI	inclusion_chr2:218265682-218265578	AAMP	0.925	0.986784	0.0617841	0.045224	Excluded_after_perturbation	TRUE	gEss_000170	-0.226915	-0.486867	-0.356891
QKI	inclusion_chr2:218265946-218265830	AAMP	0.925	0.986784	0.0617841	0.045224	Excluded_after_perturbation	TRUE	gEss_000165	-0.296833	0.269948	-0.0134423
QKI	inclusion_chr4:184631157-184631036	CASP3	0.6	1	0.4	0.00564972	Excluded_after_perturbation	TRUE	gL_070907	0.223463	-0.270755	-0.0236462
QKI	inclusion_chr8:116863259-116863129	RAD21	0.6	0.953846	0.353846	0.00100227	Excluded_after_perturbation	TRUE	gL_055173	-1.96578	-2.20318	-2.08448
RBFOX2	inclusion_chr10:119672254-119672656	BAG3	0.851852	0.977401	0.125549	0.0119212	Excluded_after_perturbation	TRUE	gL_062636	-1.42992	-1.31744	-1.37368
RBFOX2	inclusion_chr12:112019894-112019682	ERP29	0.5	0.851852	0.351852	0.0408364	Excluded_after_perturbation	TRUE	gL_052284	-0.675011	-0.563815	-0.619413
RBFOX2	inclusion_chr12:112019894-112019682	ERP29	0.5	0.851852	0.351852	0.0408364	Excluded_after_perturbation	TRUE	gL_052287	-0.58641	-0.274385	-0.430397
RBFOX2	inclusion_chr12:6537390-6537100	GAPDH	0.675	0.884146	0.209146	0.00272446	Excluded_after_perturbation	TRUE	gL_066449	-3.07126	-3.25849	-3.16488
RBFOX2	inclusion_chr12:6537996-6537308	GAPDH	0.761905	0.898551	0.136646	0.001684	Excluded_after_perturbation	TRUE	gL_066449	-3.07126	-3.25849	-3.16488
RBFOX2	inclusion_chr12:6537996-6537308	GAPDH	0.761905	0.898551	0.136646	0.001684	Excluded_after_perturbation	TRUE	gL_066452	-0.69326	-0.839742	-0.766501
RBFOX2	inclusion_chr12:6537996-6537308	GAPDH	0.761905	0.898551	0.136646	0.001684	Excluded_after_perturbation	TRUE	gL_066453	-1.02453	-0.958977	-0.991753
RBFOX2	inclusion_chr14:90263661-90263847	PSMC1	0.913793	0.973384	0.0595909	0.046328	Excluded_after_perturbation	TRUE	gL_052098	-0.622059	0.178557	-0.221751
RBFOX2	inclusion_chr17:82037013-82036858	DCXR	0.8	0.892202	0.0922018	0.0215094	Excluded_after_perturbation	TRUE	gL_056310	0.232927	-0.0633561	0.0847853
RBFOX2	inclusion_chr19:8369332-8369218	ANGPTL4	0.25	0.866667	0.616667	0.0374097	Excluded_after_perturbation	FALSE	gL_055608	-0.334169	-0.283294	-0.308732
RBFOX2	inclusion_chr19:8369332-8369218	ANGPTL4	0.25	0.866667	0.616667	0.0374097	Excluded_after_perturbation	FALSE	gL_055609	0.0380872	0.0626515	0.0503693
RBFOX2	inclusion_chr1:35605282-35605232	PSMB2	0.848684	0.907912	0.0592276	0.0386642	Excluded_after_perturbation	TRUE	gEss_000023	0.313613	0.499199	0.406406
RBFOX2	inclusion_chr20:62668184-62668011	SLCO4A1	0.5	0.661224	0.161224	0.0365569	Excluded_after_perturbation	TRUE	gL_050091	-0.0140735	-0.181741	-0.0979075
RBFOX2	inclusion_chr22:36476732-36476856	TXN2	0.823529	0.945652	0.122123	0.00860526	Excluded_after_perturbation	FALSE	gL_050025	-0.105337	0.213772	0.0542175
RBFOX2	inclusion_chr2:241680319-241680228	DTYMK	0.859551	0.918263	0.0587125	0.0210776	Excluded_after_perturbation	TRUE	gL_056116	-0.0933232	-0.509704	-0.301514
RBFOX2	inclusion_chr4:173374037-173373938	SAP30	0.772727	0.94	0.167273	0.0268885	Excluded_after_perturbation	TRUE	gL_055032	-1.02004	-0.546197	-0.783119
RBFOX2	inclusion_chr5:141630043-141630125	HDAC3	0.777778	0.966387	0.188609	0.00294924	Excluded_after_perturbation	TRUE	gEss_000269	-0.229355	-0.27756	-0.253458
RBFOX2	inclusion_chr7:66241270-66240324	TPST1	0.333333	0.909091	0.575758	0.00955035	Excluded_after_perturbation	FALSE	gL_056035	0.315336	-0.259093	0.0281215
RBFOX2	inclusion_chr7:66241270-66240324	TPST1	0.333333	0.909091	0.575758	0.00955035	Excluded_after_perturbation	FALSE	gL_056036	-0.0508297	0.151973	0.0505718
RBFOX2	inclusion_chr7:66241270-66240324	TPST1	0.333333	0.909091	0.575758	0.00955035	Excluded_after_perturbation	FALSE	gL_056037	-0.440689	-0.619876	-0.530283
RBFOX2	inclusion_chr7:66241270-66240324	TPST1	0.333333	0.909091	0.575758	0.00955035	Excluded_after_perturbation	FALSE	gL_056038	-0.244484	0.251528	0.00352196
RBFOX2	inclusion_chr9:88468605-88468371	SPIN1	0.75	0.980769	0.230769	0.0441847	Excluded_after_perturbation	TRUE	gL_064142	-1.09631	-0.374493	-0.735403
SF3B1	inclusion_chr10:14852369-14852531	HSPA14	0.75	0.957265	0.207265	0.00344308	Excluded_after_perturbation	FALSE	gL_064633	-0.523652	-0.983777	-0.753715
SF3B1	inclusion_chr11:114447879-114447825	REXO2	0.85443	0.90875	0.0543196	0.0426996	Excluded_after_perturbation	TRUE	gL_053198	-0.668775	-0.56791	-0.618343
SF3B1	inclusion_chr11:62882066-62881892	SLC3A2	0.831683	0.932	0.100317	0.00836664	Excluded_after_perturbation	TRUE	gL_059329	-1.60189	-0.945473	-1.27368
SF3B1	inclusion_chr11:64773505-64773429	SF1	0.789474	0.954545	0.165072	0.0267263	Excluded_after_perturbation	TRUE	gEss_000860	-1.85562	-1.47373	-1.66467
SF3B1	inclusion_chr11:69643246-69643030	CCND1	0.53	0.782609	0.252609	1.06565e-06	Excluded_after_perturbation	TRUE	gL_050505	-3.49345	-2.29254	-2.89299
SF3B1	inclusion_chr12:107696584-107696473	PWP1	0.930556	0.991684	0.0611284	0.00271342	Excluded_after_perturbation	FALSE	gL_067789	-0.602961	-0.311821	-0.457391
SF3B1	inclusion_chr12:6537390-6537100	GAPDH	0.6875	0.884146	0.196646	0.0435291	Excluded_after_perturbation	TRUE	gL_066449	-3.07126	-3.25849	-3.16488
SF3B1	inclusion_chr12:76053350-76053204	NAP1L1	0.913043	0.981752	0.0687083	0.027419	Excluded_after_perturbation	TRUE	gL_065888	-2.74678	-2.11818	-2.43248
SF3B1	inclusion_chr14:90263661-90263847	PSMC1	0.872727	0.973384	0.100657	0.00412964	Excluded_after_perturbation	TRUE	gL_052098	-0.622059	0.178557	-0.221751
SF3B1	inclusion_chr17:81869406-81869329	ARHGDIA	0.766667	0.896613	0.129947	0.000383094	Excluded_after_perturbation	FALSE	gL_053429	-0.602113	-0.780076	-0.691094
SF3B1	inclusion_chr17:82720363-82720271	FN3KRP	0.636364	0.97561	0.339246	0.00148807	Excluded_after_perturbation	FALSE	gL_053441	-0.372584	-0.292219	-0.332402
SF3B1	inclusion_chr18:54877566-54877738	RAB27B	0.4	0.875	0.475	0.0455644	Excluded_after_perturbation	FALSE	gL_052393	0.00307956	-0.0934238	-0.0451721
SF3B1	inclusion_chr18:54877566-54877738	RAB27B	0.4	0.875	0.475	0.0455644	Excluded_after_perturbation	FALSE	gL_052394	-0.264483	-0.58154	-0.423012
SF3B1	inclusion_chr19:4844793-4844667	PLIN3	0.925926	0.989583	0.0636574	0.013562	Excluded_after_perturbation	FALSE	gL_050296	-0.222098	0.113581	-0.0542585
SF3B1	inclusion_chr19:4844793-4844667	PLIN3	0.925926	0.989583	0.0636574	0.013562	Excluded_after_perturbation	FALSE	gL_050297	-0.436822	-0.243856	-0.340339
SF3B1	inclusion_chr1:151761552-151761450	MRPL9	0.619048	0.823056	0.204009	0.000594071	Excluded_after_perturbation	FALSE	gL_062599	-0.202251	-0.472826	-0.337539
SF3B1	inclusion_chr1:160211716-160211542	PEA15	0.907407	0.978836	0.0714286	0.0277974	Excluded_after_perturbation	FALSE	gL_061577	-2.29872	-2.18173	-2.24022
SF3B1	inclusion_chr1:160211716-160211542	PEA15	0.907407	0.978836	0.0714286	0.0277974	Excluded_after_perturbation	FALSE	gL_061581	-2.03444	-1.77783	-1.90614
SF3B1	inclusion_chr1:207324750-207324558	CD55	0.921053	1	0.0789474	0.00562481	Excluded_after_perturbation	FALSE	gL_062123	-2.74676	-1.74048	-2.24362
SF3B1	inclusion_chr1:6820250-6820180	CAMTA1	0.764706	0.876081	0.111375	0.0221681	Excluded_after_perturbation	TRUE	gL_069887	-0.301879	0.0856726	-0.108103
SF3B1	inclusion_chr1:68494695-68494429	DEPDC1	0.863636	0.987952	0.124315	0.0282696	Excluded_after_perturbation	TRUE	gL_063058	-0.396981	-0.28193	-0.339455
SF3B1	inclusion_chr1:75791337-75791284	RABGGTB	0.914894	0.99115	0.0762568	0.0264378	Excluded_after_perturbation	TRUE	gEss_000274	-4.15816	-3.58606	-3.87211
SF3B1	inclusion_chr21:39348451-39348421	HMGN1	0.867089	0.920094	0.0530054	0.0454381	Excluded_after_perturbation	TRUE	gL_065092	0.322653	0.0396691	0.181161
SF3B1	inclusion_chr22:36476732-36476856	TXN2	0.793103	0.945652	0.152549	0.0114754	Excluded_after_perturbation	FALSE	gL_050025	-0.105337	0.213772	0.0542175
SF3B1	inclusion_chr2:161367903-161367783	PSMD14	0.814815	0.955556	0.140741	0.00130283	Excluded_after_perturbation	TRUE	gEss_000904	-0.225813	0.0936009	-0.0661058
SF3B1	inclusion_chr2:237089994-237089861	COPS8	0.75	0.944785	0.194785	0.00117015	Excluded_after_perturbation	FALSE	gL_065661	-1.68658	-1.19046	-1.43852
SF3B1	inclusion_chr3:186790141-186790406	RFC4	0.90625	0.995327	0.0890771	0.00737019	Excluded_after_perturbation	TRUE	gEss_000483	-1.7194	-1.95434	-1.83687
SF3B1	inclusion_chr4:120062095-120061974	MAD2L1	0.716981	0.915385	0.198403	0.000222168	Excluded_after_perturbation	FALSE	gL_055040	-1.60501	-1.20022	-1.40262
SF3B1	inclusion_chr4:120065818-120065671	MAD2L1	0.830189	0.942308	0.112119	0.00990276	Excluded_after_perturbation	FALSE	gL_055038	-0.154516	-0.281601	-0.218059
SF3B1	inclusion_chr4:120065818-120065671	MAD2L1	0.830189	0.942308	0.112119	0.00990276	Excluded_after_perturbation	FALSE	gL_055042	-4.59433	-3.79944	-4.19688
SF3B1	inclusion_chr4:98486884-98486737	TSPAN5	0.230769	0.543478	0.312709	0.0416278	Excluded_after_perturbation	FALSE	gL_056123	-0.33553	0.622608	0.143539
SF3B1	inclusion_chr6:166365973-166366106	MPC1	0.827586	0.942708	0.115122	0.0422752	Excluded_after_perturbation	FALSE	gL_061658	-0.00749122	0.0667078	0.0296083
SF3B1	inclusion_chr6:166365973-166366106	MPC1	0.827586	0.942708	0.115122	0.0422752	Excluded_after_perturbation	FALSE	gL_061659	-0.319107	0.0125148	-0.153296
SF3B1	inclusion_chr6:166365973-166366106	MPC1	0.827586	0.942708	0.115122	0.0422752	Excluded_after_perturbation	FALSE	gL_061660	-0.42486	0.0459729	-0.189444
SF3B1	inclusion_chr7:151491014-151490942	RHEB	0.9	0.954809	0.0548088	0.00470093	Excluded_after_perturbation	FALSE	gL_052423	-2.33963	-1.68182	-2.01073
SF3B1	inclusion_chr8:116726172-116726015	EIF3H	0.794118	0.953271	0.159153	3.65744e-10	Excluded_after_perturbation	TRUE	gL_070683	-0.425334	-0.454349	-0.439842
SF3B1	inclusion_chr8:116726172-116726015	EIF3H	0.794118	0.953271	0.159153	3.65744e-10	Excluded_after_perturbation	TRUE	gL_070684	-2.03054	-1.63404	-1.83229
SF3B1	inclusion_chr8:116863259-116863129	RAD21	0.727273	0.953846	0.226573	0.0362461	Excluded_after_perturbation	TRUE	gL_055173	-1.96578	-2.20318	-2.08448
SF3B1	inclusion_chr8:60558923-60558851	RAB2A	0.942308	1	0.0576923	0.00566827	Excluded_after_perturbation	FALSE	gL_052572	-0.413498	-0.694505	-0.554001
SF3B1	inclusion_chr9:107488267-107487294	KLF4	0.666667	1	0.333333	0.05	Excluded_after_perturbation	FALSE	gL_063877	-1.43654	-0.889054	-1.1628
SF3B1	inclusion_chr9:107488267-107487294	KLF4	0.666667	1	0.333333	0.05	Excluded_after_perturbation	FALSE	gL_063878	-0.536772	-0.438927	-0.487849
SF3B1	inclusion_chr9:107488267-107487294	KLF4	0.666667	1	0.333333	0.05	Excluded_after_perturbation	FALSE	gL_063879	0.227375	0.0953251	0.16135
SF3B1	inclusion_chr9:107488267-107487294	KLF4	0.666667	1	0.333333	0.05	Excluded_after_perturbation	FALSE	gL_063881	-0.0886486	0.154098	0.0327247
SF3B1	inclusion_chrX:23713208-23713134	ACOT9	0.675	0.874286	0.199286	0.00400172	Excluded_after_perturbation	FALSE	gL_059072	0.103256	0.285554	0.194405
SF3B1	inclusion_chrX:47657639-47657571	UXT	0.777778	0.892966	0.115189	0.0203621	Excluded_after_perturbation	FALSE	gL_058702	0.155965	0.00781557	0.0818902
SF3B1	inclusion_chrX:47657639-47657571	UXT	0.777778	0.892966	0.115189	0.0203621	Excluded_after_perturbation	FALSE	gL_058703	-0.130874	0.236092	0.0526092
SF3B4	inclusion_chr10:125038996-125039155	CTBP2	0.304348	0.556522	0.252174	0.0386825	Excluded_after_perturbation	FALSE	gL_059171	-0.0237545	0.302335	0.13929
SF3B4	inclusion_chr11:114447879-114447825	REXO2	0.822917	0.90875	0.0858333	0.0177408	Excluded_after_perturbation	TRUE	gL_053198	-0.668775	-0.56791	-0.618343
SF3B4	inclusion_chr11:69643246-69643030	CCND1	0.630952	0.782609	0.151656	0.00495829	Excluded_after_perturbation	TRUE	gL_050505	-3.49345	-2.29254	-2.89299
SF3B4	inclusion_chr11:69643991-69643030	CCND1	0.583333	0.87931	0.295977	0.0262602	Excluded_after_perturbation	TRUE	gL_050505	-3.49345	-2.29254	-2.89299
SF3B4	inclusion_chr11:69643991-69643030	CCND1	0.583333	0.87931	0.295977	0.0262602	Excluded_after_perturbation	TRUE	gL_050506	-0.406899	-0.59726	-0.50208
SF3B4	inclusion_chr12:110493231-110492995	VPS29	0.922481	0.977215	0.0547346	0.00294269	Excluded_after_perturbation	TRUE	gL_061604	-0.377757	0.0441498	-0.166803
SF3B4	inclusion_chr12:56666266-56666203	PTGES3	0.833333	0.938953	0.10562	0.000535749	Excluded_after_perturbation	TRUE	gL_052375	-3.74117	-2.99499	-3.36808
SF3B4	inclusion_chr12:56670364-56670274	PTGES3	0.747748	0.911302	0.163554	4.64732e-06	Excluded_after_perturbation	TRUE	gL_052374	-1.35653	-0.856012	-1.10627
SF3B4	inclusion_chr12:56672809-56672739	PTGES3	0.932203	0.998569	0.066366	1.21675e-06	Excluded_after_perturbation	TRUE	gL_052376	-0.34979	-0.132085	-0.240938
SF3B4	inclusion_chr12:6388505-6388397	LTBR	0.6	0.890756	0.290756	0.0268617	Excluded_after_perturbation	TRUE	gL_050592	-0.615843	-0.075295	-0.345569
SF3B4	inclusion_chr12:68648781-68648698	RAP1B	0.916667	0.994413	0.0777467	0.0374376	Excluded_after_perturbation	TRUE	gL_051287	-2.32541	-3.22414	-2.77478
SF3B4	inclusion_chr17:17522395-17522279	PEMT	0.7	0.938356	0.238356	0.0309575	Excluded_after_perturbation	FALSE	gL_051606	-0.410766	-0.103395	-0.257081
SF3B4	inclusion_chr19:50510448-50510285	JOSD2	0.588235	0.846154	0.257919	0.0166158	Excluded_after_perturbation	FALSE	gL_072913	-0.430408	-0.322431	-0.376419
SF3B4	inclusion_chr1:160211716-160211542	PEA15	0.904762	0.978836	0.0740741	0.0382496	Excluded_after_perturbation	FALSE	gL_061577	-2.29872	-2.18173	-2.24022
SF3B4	inclusion_chr1:160211716-160211542	PEA15	0.904762	0.978836	0.0740741	0.0382496	Excluded_after_perturbation	FALSE	gL_061581	-2.03444	-1.77783	-1.90614
SF3B4	inclusion_chr1:222579872-222579758	TAF1A	0	0.8125	0.8125	0.0206398	Excluded_after_perturbation	FALSE	gL_060439	-0.0937257	0.126447	0.0163607
SF3B4	inclusion_chr1:6820250-6820180	CAMTA1	0.617021	0.876081	0.259059	3.50656e-05	Excluded_after_perturbation	TRUE	gL_069887	-0.301879	0.0856726	-0.108103
SF3B4	inclusion_chr1:68494695-68494429	DEPDC1	0.846154	0.987952	0.141798	0.0473124	Excluded_after_perturbation	TRUE	gL_063058	-0.396981	-0.28193	-0.339455
SF3B4	inclusion_chr20:20025767-20025676	NAA20	0.854839	0.959677	0.104839	0.00241083	Excluded_after_perturbation	TRUE	gL_058946	-1.80305	-1.15012	-1.47659
SF3B4	inclusion_chr20:20025767-20025676	NAA20	0.854839	0.959677	0.104839	0.00241083	Excluded_after_perturbation	TRUE	gL_058947	-0.758387	-0.487379	-0.622883
SF3B4	inclusion_chr21:39348451-39348421	HMGN1	0.85	0.920094	0.070094	0.0159634	Excluded_after_perturbation	TRUE	gL_065092	0.322653	0.0396691	0.181161
SF3B4	inclusion_chr2:131120978-131120933	PLEKHB2	0.761905	0.98374	0.221835	0.000725905	Excluded_after_perturbation	TRUE	gL_067222	-0.466263	-0.45089	-0.458577
SF3B4	inclusion_chr2:161367903-161367783	PSMD14	0.78	0.955556	0.175556	0.000217403	Excluded_after_perturbation	TRUE	gEss_000904	-0.225813	0.0936009	-0.0661058
SF3B4	inclusion_chr3:128795359-128795420	RAB7A	0.68	0.921687	0.241687	0.00184645	Excluded_after_perturbation	TRUE	gL_053057	0.0365899	0.0578897	0.0472398
SF3B4	inclusion_chr3:141907166-141907274	ATP1B3	0.870968	0.977273	0.106305	0.0155514	Excluded_after_perturbation	FALSE	gL_054376	-0.260542	-0.0730558	-0.166799
SF3B4	inclusion_chr3:141913651-141913836	ATP1B3	0.857143	1	0.142857	0.000144473	Excluded_after_perturbation	TRUE	gL_054377	-1.02546	-1.17925	-1.10235
SF3B4	inclusion_chr3:186790141-186790406	RFC4	0.870968	0.995327	0.124359	0.000977802	Excluded_after_perturbation	TRUE	gEss_000483	-1.7194	-1.95434	-1.83687
SF3B4	inclusion_chr4:1241519-1241324	CTBP1	0.5	0.825175	0.325175	0.00580206	Excluded_after_perturbation	TRUE	gL_065425	-1.1178	-1.20756	-1.16268
SF3B4	inclusion_chr5:142137733-142137858	NDFIP1	0.916667	0.993421	0.0767544	0.0492342	Excluded_after_perturbation	TRUE	gL_051502	-0.253057	-0.508657	-0.380857
SF3B4	inclusion_chr5:142137733-142137858	NDFIP1	0.916667	0.993421	0.0767544	0.0492342	Excluded_after_perturbation	TRUE	gL_051506	-0.0959178	-0.678138	-0.387028
SF3B4	inclusion_chr7:66241270-66240324	TPST1	0.25	0.909091	0.659091	0.0143813	Excluded_after_perturbation	FALSE	gL_056035	0.315336	-0.259093	0.0281215
SF3B4	inclusion_chr7:66241270-66240324	TPST1	0.25	0.909091	0.659091	0.0143813	Excluded_after_perturbation	FALSE	gL_056036	-0.0508297	0.151973	0.0505718
SF3B4	inclusion_chr7:66241270-66240324	TPST1	0.25	0.909091	0.659091	0.0143813	Excluded_after_perturbation	FALSE	gL_056037	-0.440689	-0.619876	-0.530283
SF3B4	inclusion_chr7:66241270-66240324	TPST1	0.25	0.909091	0.659091	0.0143813	Excluded_after_perturbation	FALSE	gL_056038	-0.244484	0.251528	0.00352196
SF3B4	inclusion_chr8:116726172-116726015	EIF3H	0.801887	0.953271	0.151384	4.94382e-07	Excluded_after_perturbation	TRUE	gL_070683	-0.425334	-0.454349	-0.439842
SF3B4	inclusion_chr8:116726172-116726015	EIF3H	0.801887	0.953271	0.151384	4.94382e-07	Excluded_after_perturbation	TRUE	gL_070684	-2.03054	-1.63404	-1.83229
SRSF7	inclusion_chr10:125798064-125798145	UROS	0.285714	0.674419	0.388704	0.0481378	Excluded_after_perturbation	TRUE	gL_062568	-0.30378	-0.795046	-0.549413
SRSF7	inclusion_chr11:69643246-69643030	CCND1	0.333333	0.782609	0.449275	0.0245078	Excluded_after_perturbation	TRUE	gL_050505	-3.49345	-2.29254	-2.89299
SRSF7	inclusion_chr11:69643991-69643831	CCND1	0.166667	0.724638	0.557971	0.00794611	Excluded_after_perturbation	TRUE	gL_050506	-0.406899	-0.59726	-0.50208
SRSF7	inclusion_chr12:132696046-132695883	PXMP2	0.733333	0.926045	0.192712	0.0271566	Excluded_after_perturbation	TRUE	gL_057223	-0.258225	0.215355	-0.0214351
SRSF7	inclusion_chr12:132696046-132695883	PXMP2	0.733333	0.926045	0.192712	0.0271566	Excluded_after_perturbation	TRUE	gL_057226	-0.768716	-0.44047	-0.604593
SRSF7	inclusion_chr14:39133660-39133719	GEMIN2	0.6	0.981818	0.381818	0.0163647	Excluded_after_perturbation	FALSE	gL_056461	-0.696065	-0.608788	-0.652427
SRSF7	inclusion_chr17:82472698-82472563	NARF	0.4	0.925	0.525	0.00759422	Excluded_after_perturbation	TRUE	gL_060087	0.0734221	-0.0367983	0.0183119
SRSF7	inclusion_chr19:1440253-1439967	RPS15	0	0.850877	0.850877	0.0256372	Excluded_after_perturbation	TRUE	gL_072578	-0.307895	-0.74971	-0.528803
SRSF7	inclusion_chr19:1440253-1439967	RPS15	0	0.850877	0.850877	0.0256372	Excluded_after_perturbation	TRUE	gL_072579	-4.24855	-3.96299	-4.10577
SRSF7	inclusion_chr19:1440253-1440025	RPS15	0	0.792683	0.792683	0.0490534	Excluded_after_perturbation	TRUE	gL_072578	-0.307895	-0.74971	-0.528803
SRSF7	inclusion_chr19:1440253-1440025	RPS15	0	0.792683	0.792683	0.0490534	Excluded_after_perturbation	TRUE	gL_072579	-4.24855	-3.96299	-4.10577
SRSF7	inclusion_chr19:35546808-35546671	TMEM147	0.625	0.844551	0.219551	0.0305456	Excluded_after_perturbation	TRUE	gL_050311	-0.66878	0.100569	-0.284106
SRSF7	inclusion_chr1:212442625-212442564	NENF	0.714286	0.938166	0.223881	0.0111451	Excluded_after_perturbation	TRUE	gL_062075	0.0128682	-0.0598184	-0.0234751
SRSF7	inclusion_chr1:212442625-212442564	NENF	0.714286	0.938166	0.223881	0.0111451	Excluded_after_perturbation	TRUE	gL_062076	-0.243113	-0.275432	-0.259273
SRSF7	inclusion_chr1:75789356-75789158	RABGGTB	0.4	0.763158	0.363158	0.0216918	Excluded_after_perturbation	TRUE	gEss_000275	-3.61469	-3.46206	-3.53837
SRSF7	inclusion_chr22:19447377-19447545	C22orf39	0	1	1	0.0212766	Excluded_after_perturbation	TRUE	gL_066888	-0.267047	-0.562577	-0.414812
SRSF7	inclusion_chr22:19447377-19447545	C22orf39	0	1	1	0.0212766	Excluded_after_perturbation	TRUE	gL_066889	-0.531707	-0.324595	-0.428151
SRSF7	inclusion_chr5:77693265-77693352	TBCA	0.916667	0.97314	0.0564738	0.0274587	Excluded_after_perturbation	TRUE	gEss_000391	-0.771711	-0.373322	-0.572516
SRSF7	inclusion_chr5:77693265-77693352	TBCA	0.916667	0.97314	0.0564738	0.0274587	Excluded_after_perturbation	TRUE	gEss_000395	-0.977389	-1.37457	-1.17598
SRSF7	inclusion_chr5:77693265-77693352	TBCA	0.916667	0.97314	0.0564738	0.0274587	Excluded_after_perturbation	TRUE	gEss_000396	-1.99916	-1.96046	-1.97981
SRSF7	inclusion_chr7:134449119-134448996	AKR1B1	0.6	0.947917	0.347917	0.0308006	Excluded_after_perturbation	FALSE	gL_054360	0.242314	0.220292	0.231303
SRSF7	inclusion_chr8:116863259-116863129	RAD21	0.5	0.953846	0.453846	0.0240659	Excluded_after_perturbation	TRUE	gL_055173	-1.96578	-2.20318	-2.08448
SRSF9	inclusion_chr11:64773505-64773429	SF1	0.846154	0.954545	0.108392	0.0364468	Excluded_after_perturbation	TRUE	gEss_000860	-1.85562	-1.47373	-1.66467
SRSF9	inclusion_chr12:112019894-112019682	ERP29	0.5	0.851852	0.351852	0.0318314	Excluded_after_perturbation	TRUE	gL_052284	-0.675011	-0.563815	-0.619413
SRSF9	inclusion_chr12:112019894-112019682	ERP29	0.5	0.851852	0.351852	0.0318314	Excluded_after_perturbation	TRUE	gL_052287	-0.58641	-0.274385	-0.430397
SRSF9	inclusion_chr16:56748233-56748426	NUP93	0.65	0.906977	0.256977	0.0276606	Excluded_after_perturbation	TRUE	gEss_000951	-4.24748	-2.84581	-3.54664
SRSF9	inclusion_chr16:56748233-56748426	NUP93	0.65	0.906977	0.256977	0.0276606	Excluded_after_perturbation	TRUE	gEss_000952	-3.13274	-3.2195	-3.17612
SRSF9	inclusion_chr1:228108318-228108244	MRPL55	0	0.607143	0.607143	0.000787259	Excluded_after_perturbation	TRUE	gL_060186	-0.239904	-0.337117	-0.28851
SRSF9	inclusion_chr1:228108318-228108244	MRPL55	0	0.607143	0.607143	0.000787259	Excluded_after_perturbation	TRUE	gL_060187	-0.164921	0.0896122	-0.0376542
SRSF9	inclusion_chr6:152991184-152991321	MTRF1L	0.363636	0.769231	0.405594	0.0275319	Excluded_after_perturbation	TRUE	gL_062188	-0.606011	-1.08442	-0.845214
SRSF9	inclusion_chr7:2539351-2539178	BRAT1	0.897436	1	0.102564	0.00724112	Excluded_after_perturbation	TRUE	gL_059596	0.0622741	-0.108907	-0.0233165
SRSF9	inclusion_chr7:45069961-45069825	CCM2	0.733333	0.914894	0.18156	0.0236392	Excluded_after_perturbation	FALSE	gL_051820	-0.355497	-0.0507609	-0.203129
U2AF2	inclusion_chr12:112019894-112019682	ERP29	0.529412	0.851852	0.32244	0.0352735	Excluded_after_perturbation	TRUE	gL_052284	-0.675011	-0.563815	-0.619413
U2AF2	inclusion_chr12:112019894-112019682	ERP29	0.529412	0.851852	0.32244	0.0352735	Excluded_after_perturbation	TRUE	gL_052287	-0.58641	-0.274385	-0.430397
U2AF2	inclusion_chr14:74486328-74486436	NPC2	0.912409	0.963039	0.0506303	0.0220187	Excluded_after_perturbation	TRUE	gL_072012	-0.0185357	-0.128938	-0.0737368
U2AF2	inclusion_chr1:101013818-101013709	DPH5	0.473684	0.857143	0.383459	0.00346898	Excluded_after_perturbation	TRUE	gL_062857	-0.0475604	-0.0551165	-0.0513385
U2AF2	inclusion_chr1:229286566-229286485	RAB4A	0.571429	0.809524	0.238095	0.0414201	Excluded_after_perturbation	TRUE	gL_061977	-0.193972	0.109872	-0.0420499
U2AF2	inclusion_chr1:75789356-75789158	RABGGTB	0.53125	0.763158	0.231908	0.0148439	Excluded_after_perturbation	TRUE	gEss_000275	-3.61469	-3.46206	-3.53837
U2AF2	inclusion_chr2:213310177-213310058	SPAG16	0.782609	0.970149	0.187541	0.0108958	Excluded_after_perturbation	TRUE	gL_068740	-0.415691	-0.120697	-0.268194
U2AF2	inclusion_chr4:184631157-184631036	CASP3	0.866667	1	0.133333	0.0434783	Excluded_after_perturbation	TRUE	gL_070907	0.223463	-0.270755	-0.0236462
U2AF2	inclusion_chr6:152991184-152991321	MTRF1L	0.411765	0.769231	0.357466	0.025796	Excluded_after_perturbation	TRUE	gL_062188	-0.606011	-1.08442	-0.845214
U2AF2	inclusion_chr7:2539351-2539178	BRAT1	0.914286	1	0.0857143	0.0201075	Excluded_after_perturbation	TRUE	gL_059596	0.0622741	-0.108907	-0.0233165
U2AF2	inclusion_chr9:88468605-88468371	SPIN1	0.823529	0.980769	0.15724	0.0436552	Excluded_after_perturbation	TRUE	gL_064142	-1.09631	-0.374493	-0.735403
PCBP2	inclusion_chr20:4182323-4182482	SMOX	0.166667	0.769231	0.602564	0.0407637	Excluded_after_perturbation	FALSE	gL_056140	0.162885	0.161278	0.162081
QKI	inclusion_chr8:144791307-144791849	RPL8	0.333333	0.941176	0.607843	0.0259974	Excluded_after_perturbation	FALSE	gL_052557	-3.2012	-3.39152	-3.29636
QKI	inclusion_chr8:144791307-144791849	RPL8	0.333333	0.941176	0.607843	0.0259974	Excluded_after_perturbation	FALSE	gL_052558	-5.13872	-4.67522	-4.90697
GEMIN5	inclusion_chr2:241685768	DTYMK	0.764706	0.9375	0.172794	0.0128949	Excluded_after_perturbation	FALSE	gL_056116	-0.0933232	-0.509704	-0.301514
GEMIN5	inclusion_chr4:109815804	GAR1	0.733333	1	0.266667	0.0433815	Excluded_after_perturbation	FALSE	gL_066080	-0.341883	-0.367586	-0.354734
GEMIN5	inclusion_chr4:109815804	GAR1	0.733333	1	0.266667	0.0433815	Excluded_after_perturbation	FALSE	gL_066083	-0.0993485	-0.195422	-0.147385
SF3B4	inclusion_chr2:241685768	DTYMK	0.666667	0.9375	0.270833	0.0185312	Excluded_after_perturbation	FALSE	gL_056116	-0.0933232	-0.509704	-0.301514
SRSF9	inclusion_chr2:241685768	DTYMK	0.769231	0.9375	0.168269	0.0309483	Excluded_after_perturbation	FALSE	gL_056116	-0.0933232	-0.509704	-0.301514
